# High proportions of single-nucleotide variations associated with multidrug resistance in swine gut microbial populations

**DOI:** 10.1101/2022.12.03.518979

**Authors:** Brandi Feehan, Qinghong Ran, Kourtney Monk, T. G. Nagaraja, M. D. Tokach, Raghavendra G. Amachawadi, Sonny T M Lee

## Abstract

**Background:** Antimicrobial resistance (AMR) is a significant global public health concern associated with millions of deaths annually. Agriculture has been attributed as a leading factor in AMR and multidrug resistance (MDR) associated with swine production estimated as one of the largest agricultural consumers of antibiotics. Therefore, studying and understanding AMR in swine has global relevance. AMR research has received increased attention in recent years. However, we are still building our understanding of genetic variation within a complex gut microbiome system that impacts AMR and MDR. In order to evaluate the gut resistome, we evaluated genetic variation before, during, and after antibiotic treatments. We studied three treatment groups: non-antibiotic controls (C), chlortetracycline (CTC) treated, and tiamulin (TMU) treated. We collected fecal samples from each group and performed metagenomic sequencing for a longitudinal analysis of genetic variation and functions.

**Results:** We generated 772,688,506 reads and 81 metagenome assembled genomes (MAGs). Interestingly, we identified a subset of 11 MAGs with sustained detection and high sustained entropy (SDHSE). Entropy described genetic variation throughout the MAG. Our SDHSE MAGs were considered MDR as they were identified prior to, throughout, and after CTC and TMU treatments as well as in the C piglets. SDHSE MAGs were especially concerning as they harbored relatively high variation. Consistently high variation indicated that these microbial populations may contain hypermutable elements which has been associated with increased chance of AMR and MDR acquisition. Our SDHSE MAGs demonstrated that MDR organisms (MDRO) are present in swine, and likely additional hosts contributing to global AMR. Altogether, our study provides comprehensive genetic support of MDR populations within the gut microbiome of swine.
