## Supplemental Table S1 for "High proportions of single-nucleotide variations associated with multidrug resistance in swine gut microbial populations"

### Sheet: Samples
Sample	Treatment	Pre- or Post- Treatment	Day
C_postTreatm_28_LLS960	Control	Post	28
C_postTreatm_28_LLS961	Control	Post	28
C_Pre_0_LLS912	Control	Pre	0
C_Pre_0_LLS913	Control	Pre	0
C_Pre_neg7_LLS900	Control	Pre	-7
C_Pre_neg7_LLS901	Control	Pre	-7
C_Treatm_14_LLS936	Control	Post	14
C_Treatm_14_LLS937	Control	Post	14
C_Treatm_7_LLS924	Control	Post	7
C_Treatm_7_LLS925	Control	Post	7
CTC_feed_postTreatm_28_LLS962	Chlortetracycline	Post	28
CTC_feed_postTreatm_28_LLS963	Chlortetracycline	Post	28
CTC_feed_Pre_0_LLS914	Chlortetracycline	Pre	0
CTC_feed_Pre_0_LLS915	Chlortetracycline	Pre	0
CTC_feed_Pre_neg7_LLS902	Chlortetracycline	Pre	-7
CTC_feed_Pre_neg7_LLS903	Chlortetracycline	Pre	-7
CTC_feed_Treatm_14_LLS938	Chlortetracycline	Post	14
CTC_feed_Treatm_14_LLS939	Chlortetracycline	Post	14
CTC_feed_Treatm_7_LLS926	Chlortetracycline	Post	7
CTC_feed_Treatm_7_LLS927	Chlortetracycline	Post	7
TMU_feed_postTreatm_28_LLS966	Tiamulin	Post	28
TMU_feed_postTreatm_28_LLS967	Tiamulin	Post	28
TMU_feed_Pre_0_LLS918	Tiamulin	Pre	0
TMU_feed_Pre_0_LLS919	Tiamulin	Pre	0
TMU_feed_Pre_neg7_LLS906	Tiamulin	Pre	-7
TMU_feed_Pre_neg7_LLS907	Tiamulin	Pre	-7
TMU_feed_Treatm_14_LLS942	Tiamulin	Post	14
TMU_feed_Treatm_14_LLS943	Tiamulin	Post	14
TMU_feed_Treatm_7_LLS930	Tiamulin	Post	7
TMU_feed_Treatm_7_LLS931	Tiamulin	Post	7
