## Supplemental Table S2 for "High proportions of single-nucleotide variations associated with multidrug resistance in swine gut microbial populations"

### Sheet: Reads
Sample ID	Shortened Sample ID	NCBI Biosample Accession	Number of pairs analyzed	Total pairs passed	Total pairs passed (percent of all pairs)	Total pair_1 trimmed	Total pair_1 trimmed (percent of all passed pairs)	Total pair_2 trimmed	Total pair_2 trimmed (percent of all passed pairs)	Total pairs failed	Total pairs failed (percent of all pairs)	Pairs failed due to pair_1	Pairs failed due to pair_1 (percent of all failed pairs)	Pairs failed due to pair_2	Pairs failed due to pair_2 (percent of all failed pairs)	Pairs failed due to both	Pairs failed due to both (percent of all failed pairs)
C_postTreatm_28_LLS960	LLS960	SAMN31645388	14166791	13558043	0.95703	0	0	0	0	608748	0.0429701	150472	0.247183	373413	0.613411	84863	0.139406
C_postTreatm_28_LLS961	LLS961	SAMN31645389	16593537	15949473	0.961186	0	0	0	0	644064	0.0388141	252388	0.391868	317906	0.493594	73770	0.114538
C_Pre_0_LLS912	LLS912	SAMN31645354	13112983	12682495	0.967171	0	0	0	0	430488	0.0328291	157031	0.364774	207470	0.481941	65987	0.153284
C_Pre_0_LLS913	LLS913	SAMN31645355	10621944	10312407	0.970859	0	0	0	0	309537	0.0291413	119611	0.386419	144148	0.465689	45778	0.147892
C_Pre_neg7_LLS900	LLS900	SAMN31645343	12925763	12418050	0.960721	0	0	0	0	507713	0.0392791	147917	0.29134	291208	0.573568	68588	0.135092
C_Pre_neg7_LLS901	LLS901	SAMN31645344	13442010	12984326	0.965951	0	0	0	0	457684	0.0340488	168602	0.368381	227496	0.497059	61586	0.13456
C_Treatm_14_LLS936	LLS936	SAMN31645377	20117037	19330488	0.960901	0	0	0	0	786549	0.0390986	287191	0.365128	394367	0.501389	104991	0.133483
C_Treatm_14_LLS937	LLS937	SAMN31645378	14425548	13891056	0.962948	0	0	0	0	534492	0.0370518	182577	0.34159	286657	0.536317	65258	0.122093
C_Treatm_7_LLS924	LLS924	SAMN31645365	10818740	10516353	0.97205	0	0	0	0	302387	0.0279503	133168	0.440389	126125	0.417098	43094	0.142513
C_Treatm_7_LLS925	LLS925	SAMN31645366	11517045	11190982	0.971689	0	0	0	0	326063	0.0283113	128333	0.393583	152019	0.466226	45711	0.140191
CTC_feed_postTreatm_28_LLS962	LLS962	SAMN31645390	15603628	14946723	0.957901	0	0	0	0	656905	0.0420995	162895	0.247973	402656	0.612959	91354	0.139067
CTC_feed_postTreatm_28_LLS963	LLS963	SAMN31645391	15765096	15156723	0.96141	0	0	0	0	608373	0.0385899	217101	0.356855	303241	0.498446	88031	0.144699
CTC_feed_Pre_0_LLS914	LLS914	SAMN31645356	14045953	13628189	0.970257	0	0	0	0	417764	0.0297427	144481	0.345844	211920	0.507272	61363	0.146884
CTC_feed_Pre_0_LLS915	LLS915	SAMN31645357	10285016	9973210	0.969683	0	0	0	0	311806	0.0303165	199867	0.640998	86980	0.278956	24959	0.0800466
CTC_feed_Pre_neg7_LLS902	LLS902	SAMN31645345	11508529	11048931	0.960065	0	0	0	0	459598	0.0399354	119298	0.25957	273572	0.595242	66728	0.145188
CTC_feed_Pre_neg7_LLS903	LLS903	SAMN31645346	12405553	11964468	0.964445	0	0	0	0	441085	0.0355554	220756	0.500484	175377	0.397604	44952	0.101912
CTC_feed_Treatm_14_LLS938	LLS938	SAMN31645379	15104027	14474779	0.958339	0	0	0	0	629248	0.0416609	161825	0.257172	388130	0.616816	79293	0.126012
CTC_feed_Treatm_14_LLS939	LLS939	SAMN31645380	15346503	14731569	0.95993	0	0	0	0	614934	0.04007	150669	0.245017	387395	0.629978	76870	0.125005
CTC_feed_Treatm_7_LLS926	LLS926	SAMN31645367	9501797	9213966	0.969708	0	0	0	0	287831	0.0302923	129245	0.449031	118188	0.410616	40398	0.140353
CTC_feed_Treatm_7_LLS927	LLS927	SAMN31645368	11802479	11468988	0.971744	0	0	0	0	333491	0.028256	175101	0.525055	118171	0.354345	40219	0.1206
TMU_feed_postTreatm_28_LLS966	LLS966	SAMN31645394	18144897	17351771	0.956289	0	0	0	0	793126	0.0437107	205939	0.259655	487116	0.614172	100071	0.126173
TMU_feed_postTreatm_28_LLS967	LLS967	SAMN31645395	16403762	15645661	0.953785	0	0	0	0	758101	0.0462151	162117	0.213846	507969	0.670055	88015	0.116099
TMU_feed_Pre_0_LLS918	LLS918	SAMN31645360	10188948	9841467	0.965896	0	0	0	0	347481	0.0341037	109480	0.315068	183562	0.528265	54439	0.156668
TMU_feed_Pre_0_LLS919	LLS919	SAMN31645361	11615067	11271962	0.97046	0	0	0	0	343105	0.0295397	139506	0.406599	148979	0.434208	54620	0.159193
TMU_feed_Pre_neg7_LLS906	LLS906	SAMN31645349	10544411	10126461	0.960363	0	0	0	0	417950	0.0396371	130632	0.312554	232400	0.556047	54918	0.131398
TMU_feed_Pre_neg7_LLS907	LLS907	SAMN31645350	13890318	13296938	0.957281	0	0	0	0	593380	0.042719	217777	0.367011	296783	0.500157	78820	0.132832
TMU_feed_Treatm_14_LLS942	LLS942	SAMN31645382	18638592	17770667	0.953434	0	0	0	0	867925	0.046566	215122	0.247858	544854	0.627766	107949	0.124376
TMU_feed_Treatm_14_LLS943	LLS943	SAMN31645383	15333201	14692294	0.958201	0	0	0	0	640907	0.0417986	233410	0.364187	321807	0.502112	85690	0.133701
TMU_feed_Treatm_7_LLS930	LLS930	SAMN31645371	11424583	11094598	0.971116	0	0	0	0	329985	0.0288838	137251	0.415931	137630	0.41708	55104	0.166989
TMU_feed_Treatm_7_LLS931	LLS931	SAMN31645372	10318866	10022748	0.971303	0	0	0	0	296118	0.0286968	113795	0.384289	141962	0.47941	40361	0.1363
Average:			1.35204e+07	1.30185e+07	0.963737	0	0	0	0	501895	0.0362628	169119	0.356855	266317	0.50926	66459.3	0.133885
Standard Deviation:			2.76891e+06	2.60678e+06	0.00601627	0	0	0	0	171796	0.00601627	44906.4	0.0949857	126421	0.09124	21426.7	0.0173085
Total:			405612624	390555786		0	0	0	0	15056838		5073557		7989501		1993780

### Sheet: Contigs
Number of contigs	Total length (nucleotides)	Number of genes
330769	1018536193	1270711
