## Supplemental Table S4 for "High proportions of single-nucleotide variations associated with multidrug resistance in swine gut microbial populations"

### Sheet: MAG_Detection
MAG_ID	C_Pre_neg7_LLS900	C_Pre_neg7_LLS901	C_Pre_0_LLS912	C_Pre_0_LLS913	C_Treatm_7_LLS924	C_Treatm_7_LLS925	C_Treatm_14_LLS936	C_Treatm_14_LLS937	C_postTreatm_28_LLS960	C_postTreatm_28_LLS961	CTC_feed_Pre_neg7_LLS902	CTC_feed_Pre_neg7_LLS903	CTC_feed_Pre_0_LLS914	CTC_feed_Pre_0_LLS915	CTC_feed_Treatm_7_LLS926	CTC_feed_Treatm_7_LLS927	CTC_feed_Treatm_14_LLS938	CTC_feed_Treatm_14_LLS939	CTC_feed_postTreatm_28_LLS962	CTC_feed_postTreatm_28_LLS963	TMU_feed_Pre_neg7_LLS906	TMU_feed_Pre_neg7_LLS907	TMU_feed_Pre_0_LLS918	TMU_feed_Pre_0_LLS919	TMU_feed_Treatm_7_LLS930	TMU_feed_Treatm_7_LLS931	TMU_feed_Treatm_14_LLS942	TMU_feed_Treatm_14_LLS943	TMU_feed_postTreatm_28_LLS966	TMU_feed_postTreatm_28_LLS967
M-01	0.0259464	0.346887	0.727632	0.339187	0.788517	0.78848	0.4914	0.0890596	0.225559	0.158026	0.0026523	0.0215233	0.013726	0.416083	0.955344	0.69638	0.50945	0.191936	0.0903976	0.144549	0.0490362	0.269121	0.149025	0.66723	0.820845	0.43928	0.296734	0.30054	0.228454	0.0913366
M-02	0.913348	0.319866	0.643363	0.433201	0.50126	0.160469	0.511089	0.445462	0.255036	0.474156	0.345116	0.208833	0.74365	0.38888	0.355723	0.442278	0.305146	0.446864	0.496192	0.233553	0.607059	0.234559	0.537919	0.540731	0.664794	0.395326	0.41239	0.479742	0.541714	0.353608
M-03	0.0262705	0.0372604	0.102021	0.218874	0.775533	0.775618	0.902455	0.510657	0.315774	0.224594	0.0124994	0.0468845	0.0540342	0.0849725	0.392718	0.731619	0.727419	0.752578	0.136138	0.292762	0.0322283	0.0781628	0.409997	0.13503	0.667454	0.335965	0.729794	0.593665	0.38275	0.146273
M-04	0.814087	0.180157	0.98649	0.911427	0.844713	0.574463	0.38157	0.62586	0.949133	0.250562	0.946324	0.174326	0.418931	0.849087	0.992007	0.95516	0.551043	0.829346	0.671806	0.934798	0.267073	0.32228	0.970199	0.895982	0.919503	0.646479	0.951396	0.770828	0.936631	0.382011
M-05	0.333743	0.133063	0.981066	0.555144	0.849162	0.270883	0.317087	0.226431	0.506683	0.130011	0.995113	0.340193	0.98625	0.953115	0.880956	0.350222	0.270337	0.325387	0.822601	0.734407	0.791564	0.144173	0.98518	0.96834	0.81453	0.341631	0.778235	0.09053	0.906814	0.153978
M-06	0.212948	0.066712	0.996858	0.538062	0.619738	0.247197	0.18873	0.119472	0.257212	0.0798915	0.371783	0.0936821	0.288239	0.874453	0.34429	0.412416	0.080307	0.564315	0.156377	0.159862	0.143533	0.202923	0.927181	0.942611	0.810135	0.0897014	0.404195	0.0445051	0.112509	0.0904918
SDHSE-03	0.773132	0.163384	0.980498	0.924792	0.903259	0.540335	0.624074	0.608786	0.978706	0.495091	0.758893	0.198915	0.632281	0.950781	0.989674	0.979924	0.776806	0.706599	0.722737	0.959686	0.786931	0.597587	0.989597	0.891806	0.984549	0.526645	0.898962	0.673133	0.98559	0.782166
M-07	0.17529	0.0224634	0.660201	0.951299	0.73111	0.233501	0.326079	0.289571	0.970004	0.528857	0.121687	0.0199522	0.155658	0.795113	0.88821	0.418797	0.470895	0.616815	0.848461	0.985536	0.422671	0.0947687	0.843531	0.473299	0.785213	0.408736	0.465109	0.271886	0.97786	0.594841
M-08	0.743704	0.422729	0.571117	0.34499	0.897057	0.26315	0.422737	0.156816	0.662398	0.216501	0.429098	0.130876	0.119527	0.347756	0.992796	0.82969	0.184024	0.315851	0.553435	0.682523	0.135573	0.742112	0.984866	0.385842	0.954817	0.231456	0.724848	0.156258	0.768056	0.111055
M-09	0.0113783	0.0149719	0.683417	0.984065	0.597545	0.394756	0.22637	0.0794654	0.528541	0.0635625	0.0418766	0.00504034	0.0380023	0.125263	0.980008	0.996422	0.289266	0.235557	0.172615	0.819022	0.00901608	0.0502799	0.238828	0.571194	0.704645	0.580759	0.634933	0.103512	0.579546	0.103919
M-10	0.16478	0.159382	0.996431	0.383179	0.449644	0.0684939	0.33816	0.188014	0.910867	0.159887	0.883673	0.959427	0.428944	0.830584	0.181833	0.335841	0.173348	0.437104	0.595109	0.804967	0.220253	0.591226	0.969962	0.985553	0.603314	0.280111	0.846359	0.0472084	0.508594	0.282666
M-11	0.490152	0.334772	0.756865	0.586415	0.703958	0.472732	0.475216	0.656635	0.996123	0.963288	0.630662	0.114285	0.966051	0.686572	0.891795	0.575285	0.850408	0.761943	0.989751	0.993953	0.843636	0.25613	0.804433	0.569187	0.845164	0.4034	0.981518	0.724899	0.988678	0.933063
M-12	0.512651	0.0366004	0.6056	0.801363	0.714491	0.678352	0.963783	0.786296	0.986947	0.875879	0.192224	0.0450353	0.0937459	0.132652	0.86966	0.611996	0.528944	0.693083	0.704409	0.927968	0.293672	0.112248	0.617734	0.566754	0.857281	0.528148	0.729948	0.647683	0.978596	0.347843
M-13	0.00983724	0.000251043	0.0129526	0.0999394	0.287798	0.376211	0.243609	0.0350917	0.888763	0.756713	0.00411316	0.00185601	0.00550433	0.00554753	0.667217	0.339022	0.205033	0.492613	0.270475	0.561185	0.00219942	0.00102615	0.00968602	0.00858091	0.48791	0.0509681	0.292486	0.0754117	0.773013	0.17168
M-14	0.54174	0.198659	0.957237	0.597561	0.684977	0.356886	0.642757	0.62686	0.934593	0.0790072	0.64328	0.171383	0.17958	0.375511	0.832749	0.544927	0.371512	0.798746	0.660297	0.921417	0.524649	0.10553	0.707248	0.869254	0.793795	0.451321	0.918193	0.87145	0.916235	0.486236
M-15	0.0341285	0.0285203	0.99081	0.0660518	0.0197885	0.00242565	0.0461551	0.50293	0.00531952	0.00207623	0.150279	0.215745	0.042183	0.112159	0.126937	0.0621989	0.0249097	0.0801476	0.0543568	0.0168634	0.169707	0.0257352	0.225304	0.623484	0.0793409	0.0129751	0.070886	0.0218367	0.0238868	0.00961377
M-16	0.254062	0.125233	0.972705	0.366791	0.36299	0.111641	0.284755	0.308303	0.920416	0.0772637	0.760188	0.0607088	0.821708	0.306108	0.44568	0.521698	0.245687	0.316467	0.453331	0.365834	0.114915	0.0732415	0.786639	0.890428	0.792874	0.130459	0.802111	0.238832	0.764756	0.250651
SDHSE-04	0.493042	0.169094	0.91546	0.885617	0.544731	0.105981	0.198615	0.333349	0.142538	0.0766917	0.827581	0.181379	0.144963	0.773641	0.548705	0.120078	0.261166	0.251483	0.102627	0.152262	0.483785	0.360497	0.142666	0.769686	0.346352	0.334542	0.529046	0.104942	0.203289	0.14643
M-17	0.763985	0.156145	0.552408	0.55167	0.653903	0.81966	0.652017	0.381137	0.998073	0.660523	0.0141917	0.0322338	0.0585319	0.123707	0.952076	0.610457	0.197971	0.500791	0.481358	0.773108	0.236292	0.3789	0.789778	0.200815	0.95802	0.468284	0.828479	0.857643	0.929994	0.379151
SDHSE-01	0.503461	0.616516	0.848454	0.892575	0.838962	0.97017	0.776523	0.699329	0.980666	0.340139	0.280477	0.111639	0.941288	0.907321	0.840494	0.510562	0.814349	0.938801	0.796463	0.972344	0.404377	0.203876	0.969752	0.826048	0.966344	0.881193	0.990155	0.83199	0.809102	0.986439
M-18	0.982774	0.918634	0.986807	0.976503	0.983338	0.983556	0.981752	0.98308	0.995631	0.988738	0.965731	0.690875	0.971078	0.973789	0.983251	0.977382	0.975757	0.979119	0.981348	0.991405	0.902699	0.96358	0.971067	0.979089	0.985191	0.983041	0.988592	0.979444	0.994019	0.991583
M-19	0.997455	0.00305265	0.0265378	0.0403435	0.0956942	0.137307	0.0793425	0.104009	0.652945	0.115625	0.629797	0.0182636	0.00976265	0.00951989	0.0644731	0.514637	0.05158	0.182837	0.284423	0.25423	0.0151926	0.0525582	0.0143662	0.115249	0.515941	0.0999515	0.0870585	0.14633	0.835087	0.11892
M-20	0.970444	0.074038	0.334938	0.280312	0.444914	0.588885	0.42747	0.157846	0.281556	0.0659008	0.681945	0.0216959	0.0629008	0.156344	0.435525	0.62583	0.083867	0.367971	0.104362	0.213165	0.269224	0.717056	0.45514	0.691689	0.301624	0.275045	0.198042	0.28995	0.294492	0.103453
M-21	0.721262	0.0396677	0.859793	0.529515	0.463517	0.386565	0.572503	0.6286	0.986858	0.337594	0.232614	0.0347036	0.0597666	0.176659	0.583134	0.96773	0.331048	0.487422	0.789758	0.700925	0.119073	0.149281	0.20251	0.606705	0.715696	0.868095	0.739952	0.859703	0.857706	0.702497
M-22	0.0406932	0.004644	0.817605	0.904566	0.611878	0.985683	0.696461	0.479719	0.0544044	0.239765	0.0119687	0.00426147	0.971529	0.746208	0.292376	0.102232	0.133247	0.391273	0.802628	0.183871	0.0210139	0.00402165	0.305859	0.256357	0.431069	0.548428	0.634565	0.206229	0.872785	0.119172
M-23	0.998211	0.0326994	0.0157076	0.0119556	0.0155911	0.623292	0.336153	0.0387109	0.404349	0.236598	0.95782	0.0769152	0.0129491	0.0105966	0.0401171	0.0240097	0.0526412	0.0538601	0.60436	0.445643	0.966481	0.24312	0.0212167	0.149645	0.00490192	0.23677	0.0100521	0.496502	0.734434	0.621646
M-24	0.984962	0.0545917	0.24451	0.243251	0.318535	0.258698	0.198521	0.0581081	0.00855308	0.00503961	0.454323	0.311595	0.0217861	0.224545	0.0597637	0.582193	0.129629	0.454969	0.193073	0.0218516	0.861491	0.889119	0.245111	0.23529	0.0304413	0.184663	0.0790026	0.40917	0.0517922	0.14869
M-25	0.901597	0.0780376	0.826697	0.941386	0.442868	0.376975	0.292636	0.407626	0.320551	0.0368517	0.370528	0.013816	0.460068	0.511022	0.462276	0.0417851	0.19026	0.933302	0.201317	0.208865	0.927878	0.0645114	0.107472	0.102369	0.104912	0.32166	0.294006	0.31186	0.311252	0.140662
M-26	0.970087	0.0622384	0.0832975	0.00684293	0.119853	0.276267	0.328972	0.0982008	0.673464	0.410133	0.501	0.0961129	0.00784614	0.0975807	0.00686005	0.0161805	0.0842266	0.268545	0.533857	0.661306	0.739025	0.0565833	0.00713816	0.0107239	0.00713862	0.119146	0.0579497	0.171347	0.483082	0.96627
M-27	0.0172879	0.00139798	0.0400878	0.0701832	0.360525	0.0555691	0.970177	0.224512	0.810267	0.858449	0.0136899	0.00148809	0.0604972	0.0502863	0.0612573	0.14771	0.154187	0.138321	0.888273	0.554605	0.0218395	0.00240967	0.126809	0.0298942	0.0338094	0.12202	0.033283	0.194637	0.47522	0.281199
M-28	0.226988	0.00377333	0.781934	0.715055	0.572961	0.532427	0.0771317	0.258489	0.376087	0.0865048	0.461091	0.132492	0.086537	0.980933	0.613796	0.0826725	0.172438	0.30848	0.161925	0.393593	0.0600414	0.132219	0.433048	0.676921	0.687506	0.246846	0.557629	0.212422	0.588723	0.923944
M-29	0.587731	0.0528864	0.947245	0.601437	0.893285	0.956356	0.642348	0.304384	0.985052	0.291675	0.643941	0.0415467	0.761716	0.752864	0.632737	0.896077	0.182928	0.503604	0.846808	0.98819	0.424686	0.0253843	0.666118	0.945492	0.485059	0.428717	0.847579	0.43574	0.937282	0.650334
M-30	0.388598	0.316844	0.372987	0.897334	0.893712	0.98638	0.322162	0.353128	0.879958	0.18566	0.0792658	0.0100665	0.082752	0.099444	0.985728	0.964255	0.232276	0.950502	0.619392	0.700079	0.546866	0.641389	0.798432	0.94924	0.588779	0.599649	0.757414	0.289882	0.696818	0.273514
M-31	0.536839	0.0116035	0.800674	0.913042	0.206435	0.693348	0.236286	0.285287	0.22861	0.1206	0.113406	0.00414344	0.516647	0.388823	0.172589	0.639478	0.13169	0.22547	0.0713815	0.1667	0.112138	0.431031	0.660667	0.832779	0.408381	0.665874	0.418627	0.258985	0.138815	0.0999422
M-32	0.995664	0.735981	0.921214	0.0378581	0.409831	0.0472789	0.00400424	0.104423	0.574243	0.370145	0.943826	0.157802	0.66011	0.807055	0.0318869	0.00929172	0.0565203	0.00383878	0.121745	0.101733	0.898108	0.137308	0.022025	0.00987629	0.126354	0.0456428	0.252811	0.0607881	0.134724	0.130905
SDHSE-02	0.932944	0.22435	0.650147	0.431931	0.196694	0.565308	0.268318	0.211141	0.465912	0.316224	0.716449	0.193187	0.323224	0.455892	0.466114	0.312562	0.187658	0.251913	0.528767	0.452742	0.796653	0.236393	0.292164	0.31356	0.462151	0.505668	0.292393	0.953753	0.690366	0.166467
SDHSE-05	0.990953	0.601746	0.989333	0.86447	0.734426	0.980706	0.756659	0.62567	0.978662	0.79531	0.740642	0.277399	0.981472	0.893234	0.932366	0.846938	0.495684	0.761066	0.880848	0.931922	0.681634	0.350408	0.88174	0.979097	0.960927	0.969036	0.915021	0.990703	0.982972	0.573857
M-33	0.864587	0.0302846	0.931192	0.437865	0.608942	0.278779	0.384761	0.465015	0.817305	0.394699	0.772886	0.0766443	0.15177	0.266569	0.556401	0.616823	0.193198	0.309125	0.552324	0.461918	0.534571	0.0487454	0.47462	0.427052	0.426723	0.418555	0.410583	0.521571	0.880615	0.156162
M-34	0.608854	0.200077	0.980557	0.978903	0.735102	0.773795	0.5099	0.328385	0.359807	0.0650774	0.990801	0.973247	0.977389	0.686252	0.920959	0.314185	0.27082	0.557258	0.816248	0.973108	0.848849	0.308633	0.525242	0.831183	0.882535	0.474337	0.992418	0.174832	0.649547	0.386954
M-35	0.933106	0.620636	0.988442	0.992798	0.985192	0.737499	0.892079	0.955852	0.98402	0.722602	0.972713	0.271397	0.98295	0.862538	0.863893	0.987114	0.901986	0.884267	0.992309	0.988582	0.977696	0.217724	0.978606	0.970579	0.920229	0.964674	0.992503	0.953993	0.992388	0.934001
M-36	0.464721	0.996369	0.439754	0.907148	0.990529	0.873884	0.868956	0.969615	0.629993	0.777788	0.683448	0.865651	0.465041	0.824366	0.956789	0.976863	0.938911	0.991124	0.728855	0.960914	0.989183	0.982118	0.249443	0.232426	0.968581	0.851722	0.988694	0.96924	0.908582	0.965485
M-37	0.999064	0.239871	0.0597298	0.0452255	0.0442168	0.114112	0.0254768	0.00610752	0.0168009	0.0259903	0.877511	0.17275	0.0057663	0.114367	0.384948	0.133891	0.015243	0.0122866	0.02312	0.0222858	0.848766	0.481094	0.155652	0.0140788	0.311073	0.0347491	0.0612691	0.00709583	0.0231164	0.0265032
M-38	0.0298385	0.155519	0.0427103	0.0353893	0.940869	0.186233	0.996648	0.817574	0.800829	0.963575	0.0310655	0.137058	0.0316937	0.0160271	0.248652	0.95077	0.85851	0.965333	0.887927	0.954476	0.0206913	0.123419	0.0159991	0.125015	0.235815	0.354913	0.89509	0.966754	0.987695	0.959102
M-39	0.968386	0.471896	0.309126	0.294002	0.433703	0.379286	0.412218	0.219484	0.0861987	0.0533269	0.77495	0.153717	0.0640446	0.0442493	0.908607	0.410788	0.506554	0.129615	0.0769253	0.0920552	0.749996	0.376422	0.326413	0.103636	0.806943	0.296139	0.247807	0.0984031	0.33327	0.175489
M-40	0.0164079	0.0609763	0.788186	0.883724	0.8726	0.47266	0.955967	0.790519	0.888956	0.852926	0.0415764	0.0666755	0.780307	0.902972	0.936698	0.656483	0.886355	0.936084	0.883215	0.796769	0.0247439	0.106567	0.528667	0.43397	0.92389	0.918064	0.899882	0.876115	0.918599	0.788373
M-41	0.539514	0.0576927	0.77527	0.276791	0.888794	0.734488	0.911909	0.738709	0.844087	0.38276	0.982101	0.0063544	0.0879562	0.931012	0.1976	0.583838	0.722224	0.458597	0.895997	0.635888	0.0689424	0.0153084	0.0649515	0.0941916	0.664834	0.557267	0.513577	0.677923	0.984768	0.673207
M-42	0.905855	0.983293	0.975321	0.88293	0.971707	0.354955	0.634106	0.643458	0.617254	0.668565	0.994659	0.636704	0.85087	0.801647	0.991535	0.928342	0.989871	0.940505	0.910201	0.663607	0.986553	0.987168	0.961815	0.734077	0.977595	0.975093	0.933305	0.541581	0.490909	0.881935
M-43	0.674789	0.895187	0.924284	0.77982	0.583107	0.081631	0.178866	0.0726918	0.0179543	0.0900279	0.561545	0.0687929	0.961788	0.972891	0.0768855	0.0681638	0.323685	0.162235	0.0841624	0.0131252	0.0375769	0.096003	0.557291	0.290096	0.506743	0.488034	0.926174	0.0773961	0.00462704	0.0277155
M-44	0.988547	0.0357686	0.18596	0.779077	0.45251	0.556968	0.35376	0.585496	0.521209	0.309939	0.0739563	0.0159799	0.0555342	0.181274	0.874049	0.87631	0.248149	0.674376	0.348872	0.733051	0.16793	0.0486396	0.976396	0.806167	0.593107	0.692722	0.338624	0.34843	0.292357	0.208237
SDHSE-08	0.995117	0.431424	0.619852	0.728388	0.430167	0.340506	0.239602	0.527098	0.361671	0.245704	0.922022	0.272683	0.29449	0.482125	0.678301	0.447302	0.23472	0.27049	0.230801	0.403861	0.976059	0.327397	0.967672	0.432487	0.825492	0.339415	0.636158	0.407103	0.344267	0.215657
M-45	0.197712	0.0538955	0.921216	0.356519	0.134471	0.47097	0.0423785	0.161283	0.24799	0.811217	0.689278	0.00791021	0.105151	0.827927	0.0304275	0.01397	0.267624	0.271675	0.552946	0.240244	0.159644	0.0322459	0.0871188	0.0144197	0.83867	0.803565	0.972851	0.570804	0.703324	0.827002
M-46	0.981116	0.514987	0.803753	0.432535	0.298385	0.104641	0.0698727	0.461579	0.0397779	0.0357333	0.439333	0.926908	0.97059	0.899393	0.32527	0.349254	0.322507	0.192682	0.153274	0.138576	0.868298	0.597481	0.793053	0.667532	0.919493	0.129166	0.623252	0.0912144	0.111633	0.122019
M-47	0.998408	0.217067	0.921018	0.60319	0.457284	0.130191	0.232929	0.260186	0.099599	0.19214	0.939659	0.18595	0.416411	0.530267	0.32338	0.408521	0.256875	0.215937	0.342099	0.241252	0.97111	0.710208	0.861413	0.303714	0.897754	0.145765	0.577409	0.405119	0.270221	0.200316
M-48	0.966113	0.27611	0.74338	0.47302	0.176303	0.55552	0.345903	0.254699	0.338387	0.49837	0.166097	0.772214	0.633118	0.529686	0.561515	0.286616	0.477684	0.463441	0.505846	0.358547	0.624748	0.732915	0.625482	0.36582	0.57338	0.540318	0.91865	0.322691	0.706199	0.271778
M-49	0.0184413	0.0144867	0.960752	0.77947	0.20457	0.0952801	0.72158	0.657406	0.76154	0.635359	0.0356562	0.0150557	0.921519	0.970141	0.929975	0.0677897	0.325686	0.48323	0.524973	0.319484	0.0251977	0.0117847	0.899773	0.714718	0.813748	0.36772	0.927344	0.213741	0.373789	0.590754
M-50	0.117205	0.00230873	0.17765	0.340286	0.153204	0.0309166	0.327288	0.101762	0.978694	0.285985	0.574455	0.00112166	0.259887	0.438472	0.151743	0.0953552	0.295943	0.579851	0.686616	0.580111	0.296011	0.00356606	0.525569	0.243003	0.216595	0.339816	0.334905	0.624256	0.415019	0.459936
M-51	0.71188	0.0397174	0.645253	0.254363	0.9694	0.928356	0.97128	0.962808	0.973976	0.667784	0.290661	0.00454326	0.0540414	0.443486	0.813306	0.903524	0.591422	0.835705	0.948948	0.729052	0.604981	0.0838382	0.907755	0.754441	0.897171	0.677457	0.959841	0.967791	0.834752	0.491595
SDHSE-10	0.851188	0.981148	0.985664	0.98415	0.968691	0.898004	0.979298	0.987313	0.975699	0.819797	0.919531	0.986101	0.97699	0.985413	0.960926	0.97135	0.978907	0.980163	0.943885	0.972947	0.888908	0.972202	0.983588	0.968422	0.99018	0.981045	0.9873	0.946202	0.916568	0.965219
M-52	0.872034	0.469805	0.288715	0.0895211	0.717562	0.613019	0.936784	0.618061	0.564387	0.825357	0.24641	0.326439	0.0550641	0.252168	0.285405	0.882143	0.522268	0.807333	0.742133	0.626064	0.395232	0.687915	0.543935	0.0296169	0.688273	0.525767	0.918334	0.743842	0.635992	0.419217
SDHSE-06	0.484257	0.302637	0.712163	0.599714	0.831899	0.448041	0.285333	0.899622	0.418925	0.64742	0.6856	0.343794	0.669796	0.864385	0.598243	0.810809	0.642543	0.74221	0.872483	0.501816	0.60206	0.447656	0.971568	0.877709	0.979525	0.501983	0.794676	0.742378	0.82515	0.555598
M-53	0.742707	0.0365636	0.739686	0.528217	0.771686	0.3802	0.946036	0.802892	0.52929	0.815497	0.76607	0.0081256	0.154791	0.631321	0.543423	0.739056	0.403142	0.772157	0.457819	0.499266	0.164105	0.323207	0.271055	0.458991	0.312562	0.447339	0.739362	0.449311	0.704437	0.448936
M-54	0.0272888	0.00207303	0.0942944	0.619643	0.893523	0.254838	0.850287	0.359911	0.489734	0.209968	0.0206843	0.00246398	0.0204413	0.615756	0.648809	0.61641	0.163482	0.423349	0.352631	0.447099	0.0121367	0.00948258	0.042536	0.476231	0.438249	0.2558	0.352407	0.580422	0.605898	0.101111
M-55	0.893465	0.176705	0.918284	0.486591	0.475405	0.545606	0.277668	0.303985	0.216917	0.372753	0.757513	0.0510694	0.325247	0.377134	0.213307	0.120407	0.256036	0.172872	0.411164	0.550883	0.263889	0.0939268	0.350746	0.0400887	0.552189	0.545118	0.463429	0.372367	0.722041	0.630022
M-56	0.220469	0.0134553	0.680357	0.718479	0.623456	0.10259	0.745155	0.726654	0.730503	0.394887	0.105892	0.128641	0.744786	0.439358	0.745133	0.652896	0.452568	0.525791	0.616029	0.699777	0.132482	0.0833887	0.946987	0.746266	0.831395	0.65317	0.787466	0.608038	0.818402	0.51532
SDHSE-07	0.603114	0.0594168	0.526492	0.794601	0.577676	0.483596	0.590842	0.385532	0.608229	0.323623	0.706748	0.0251165	0.715466	0.72901	0.888274	0.861734	0.154117	0.373696	0.415777	0.48833	0.295237	0.0425947	0.958797	0.423863	0.637076	0.352376	0.650051	0.242623	0.900737	0.361115
M-57	0.980915	0.135738	0.168926	0.142239	0.116019	0.106944	0.182472	0.12435	0.187445	0.168806	0.971493	0.238429	0.0868046	0.136526	0.116425	0.182627	0.0722428	0.136921	0.188952	0.18703	0.928614	0.063411	0.104392	0.10862	0.233227	0.326996	0.156482	0.139543	0.380708	0.149947
M-58	0.341771	0.2016	0.153694	0.432438	0.560459	0.670428	0.833575	0.355329	0.808009	0.75713	0.119307	0.194176	0.630007	0.0608681	0.694825	0.985519	0.722582	0.852461	0.573082	0.808837	0.0713205	0.309476	0.869161	0.359992	0.405471	0.424455	0.502867	0.667653	0.964511	0.687812
SDHSE-11	0.781176	0.295275	0.969044	0.632908	0.876062	0.619987	0.461092	0.62873	0.658698	0.667572	0.992575	0.107689	0.63907	0.992125	0.802512	0.964126	0.546877	0.60163	0.758513	0.672822	0.992249	0.254855	0.994471	0.822694	0.932957	0.486508	0.596744	0.656676	0.946579	0.63759
M-59	0.80364	0.478558	0.982654	0.938294	0.284781	0.131358	0.198159	0.63965	0.208274	0.0887787	0.319689	0.14694	0.63029	0.553986	0.821773	0.331151	0.538074	0.426088	0.427162	0.242005	0.458656	0.130211	0.985217	0.988243	0.940326	0.474343	0.382366	0.202307	0.200073	0.333022
M-60	0.988473	0.88626	0.584944	0.618708	0.728302	0.838734	0.785164	0.620729	0.642271	0.769898	0.705454	0.960193	0.414408	0.807973	0.656171	0.762619	0.474394	0.629129	0.78975	0.66681	0.876675	0.966427	0.977513	0.895015	0.716252	0.513395	0.528703	0.545528	0.885379	0.694983
M-61	0.156098	0.00599906	0.317809	0.319963	0.797527	0.255396	0.875652	0.494585	0.324505	0.0655374	0.0365102	0.013683	0.35915	0.0927957	0.412158	0.714217	0.269573	0.477645	0.43635	0.675704	0.0299524	0.0643587	0.317322	0.453207	0.686466	0.402078	0.61766	0.156831	0.557585	0.0278542
SDHSE-09	0.758837	0.101616	0.762705	0.615909	0.548011	0.285373	0.359358	0.400183	0.412942	0.346026	0.339857	0.146756	0.74917	0.615187	0.384518	0.345443	0.418634	0.464815	0.469412	0.375124	0.721698	0.210717	0.877687	0.947261	0.873404	0.362398	0.543963	0.236072	0.363777	0.374686
M-62	0.550102	0.923189	0.497783	0.560378	0.471646	0.716716	0.887603	0.709323	0.593126	0.617536	0.24209	0.76009	0.228669	0.356986	0.440887	0.871722	0.740799	0.697798	0.559887	0.490741	0.370819	0.986016	0.31432	0.347775	0.638047	0.588895	0.864158	0.620451	0.613512	0.538558
M-63	0.415663	0.296563	0.160948	0.421785	0.367619	0.356483	0.8348	0.65294	0.21304	0.267782	0.0150738	0.0576467	0.0626986	0.165222	0.154644	0.136267	0.704091	0.353956	0.435564	0.128064	0.32786	0.199696	0.30575	0.144587	0.363991	0.293914	0.619289	0.499508	0.24368	0.163501
M-64	0.186628	0.857092	0.714229	0.727156	0.71785	0.227088	0.420578	0.679437	0.359035	0.518186	0.527612	0.238376	0.350659	0.421178	0.913372	0.574071	0.908397	0.720477	0.642613	0.462088	0.34036	0.972211	0.67343	0.301352	0.822099	0.686999	0.772424	0.589727	0.275934	0.640981
M-65	0.170287	0.0343807	0.80839	0.914082	0.916068	0.788544	0.974414	0.940085	0.988289	0.42629	0.632799	0.403442	0.484911	0.957322	0.949622	0.989252	0.55757	0.858723	0.979021	0.951066	0.12666	0.0816922	0.983034	0.988478	0.985157	0.721751	0.945826	0.778639	0.990963	0.726579
M-66	0.000144423	0.00384585	0.0232903	0.0120971	0.85449	0.177703	0.994874	0.0191508	0.448753	0.097175	0	0.000144423	0.000961702	0.0502328	0.951708	0.0870042	0.07907	0.0587786	0.0773795	0.0629759	0.00236146	0.0228618	0.376482	0.0189691	0.711785	0.0500626	0.118414	0.0283714	0.325644	0.0289658
M-67	0.00331842	0.000928497	0.0272678	0.307682	0.536749	0.674218	0.981039	0.752595	0.838205	0.768978	0.00102904	0.016979	0.0120804	0.0045229	0.0228375	0.104746	0.936896	0.58977	0.77151	0.80818	0.00124503	0.0144931	0.00303334	0.110008	0.235487	0.0422263	0.91743	0.52283	0.842545	0.705768
M-68	0.677011	0.496899	0.162979	0.149425	0.711343	0.281775	0.0498758	0.116668	0.199613	0.970686	0.5647	0.151556	0.991013	0.905282	0.00841214	0.0369173	0.839371	0.0134802	0.972565	0.763057	0.896919	0.286616	0.0138163	0.0151983	0.012543	0.305026	0.0512962	0.807212	0.934708	0.973655
M-69	0.974508	0.999463	0.17562	0.845398	0.174691	0.0349467	0.343014	0.480762	0.0260117	0.0349528	0.951289	0.834092	0.408654	0.402677	0.191154	0.083373	0.0981044	0.129358	0.142502	0.0856414	0.977026	0.83394	0.220674	0.190721	0.289688	0.152542	0.0854435	0.295573	0.0979275	0.263455
M-70	0.221846	0.812284	0.289878	0.29905	0.922572	0.255642	0.79516	0.749576	0.949851	0.701845	0.00185741	0.0110075	0.00661182	0.846564	0.0225728	0.119071	0.982766	0.266561	0.642751	0.782378	0.134424	0.0554475	0.0509276	0.00262393	0.0327699	0.952562	0.767287	0.919614	0.853792	0.960988

### Sheet: Sample_SNVs
Sample	SNVs Count
C_Pre_neg7_LLS900	1013698
C_Pre_neg7_LLS901	857849
C_Pre_0_LLS912	979219
C_Pre_0_LLS913	801322
C_Treatm_7_LLS924	899144
C_Treatm_7_LLS925	855010
C_Treatm_14_LLS936	1775985
C_Treatm_14_LLS937	1422348
C_postTreatm_28_LLS960	1417249
C_postTreatm_28_LLS961	1210156
CTC_feed_Pre_neg7_LLS902	908822
CTC_feed_Pre_neg7_LLS903	762708
CTC_feed_Pre_0_LLS914	975414
CTC_feed_Pre_0_LLS915	824758
CTC_feed_Treatm_7_LLS926	854847
CTC_feed_Treatm_7_LLS927	1139132
CTC_feed_Treatm_14_LLS938	1799684
CTC_feed_Treatm_14_LLS939	1862774
CTC_feed_postTreatm_28_LLS962	1748577
CTC_feed_postTreatm_28_LLS963	1837054
TMU_feed_Pre_neg7_LLS906	903059
TMU_feed_Pre_neg7_LLS907	1159777
TMU_feed_Pre_0_LLS918	941318
TMU_feed_Pre_0_LLS919	1247664
TMU_feed_Treatm_7_LLS930	975149
TMU_feed_Treatm_7_LLS931	1172919
TMU_feed_Treatm_14_LLS942	1882379
TMU_feed_Treatm_14_LLS943	1769933
TMU_feed_postTreatm_28_LLS966	1648092
TMU_feed_postTreatm_28_LLS967	1930783
