## Supplemental Table S5 for "High proportions of single-nucleotide variations associated with multidrug resistance in swine gut microbial populations"

### Sheet: Sheet2
MAG_ID	C_Pre_neg7_LLS900	C_Pre_neg7_LLS901	C_Pre_0_LLS912	C_Pre_0_LLS913	C_Treatm_7_LLS924	C_Treatm_7_LLS925	C_Treatm_14_LLS936	C_Treatm_14_LLS937	C_postTreatm_28_LLS960	C_postTreatm_28_LLS961	CTC_feed_Pre_neg7_LLS902	CTC_feed_Pre_neg7_LLS903	CTC_feed_Pre_0_LLS914	CTC_feed_Pre_0_LLS915	CTC_feed_Treatm_7_LLS926	CTC_feed_Treatm_7_LLS927	CTC_feed_Treatm_14_LLS938	CTC_feed_Treatm_14_LLS939	CTC_feed_postTreatm_28_LLS962	CTC_feed_postTreatm_28_LLS963	TMU_feed_Pre_neg7_LLS906	TMU_feed_Pre_neg7_LLS907	TMU_feed_Pre_0_LLS918	TMU_feed_Pre_0_LLS919	TMU_feed_Treatm_7_LLS930	TMU_feed_Treatm_7_LLS931	TMU_feed_Treatm_14_LLS942	TMU_feed_Treatm_14_LLS943	TMU_feed_postTreatm_28_LLS966	TMU_feed_postTreatm_28_LLS967
M-01	0.414044	0.500783	0.554453	0.831309	0.658404	0.597127	0.957117	0.988909	0	0	0.233166	0	0.071709	0	0.577567	0.601258	0.502401	0	0	0	0	0.673012	0.143418	0.353179	0.585167	0.332698	0	0	0	0
M-02	0.643234	0.86476	0.659291	0.577305	0.673012	0.698681	0.787407	0.673012	0	0.939336	0.642221	0	0.563884	0.693147	0	0.394479	0.679193	0	0.389531	0	0.496775	0.69645	0.586586	0.0961445	0.59055	0.572882	0.687117	0.673012	0.361457	0
M-03	0	0	0	0	0.529599	0.600645	0.613744	0	0	0	0	0	0	0	0	0.323435	0	0.319181	0	0	0.441026	0.500402	0.16387	0	0.31486	0	0	0	0.657317	0
M-04	0.558307	0	0.619227	0.611202	0.606501	0.553176	0.568301	0.588544	0.599283	0.496101	0.520758	0.462975	0.533582	0.562017	0.553428	0.577101	0.62031	0.548341	0.582462	0.598685	0.579326	0.579077	0.59078	0.580972	0.589804	0.589582	0.596083	0.571997	0.602202	0.561198
M-05	0	0	0.646863	0.576725	0.611969	0.479924	0.874692	0.816628	0.516039	0.989482	0.565496	0.183588	0.582292	0.55991	0.638224	0.670352	0	0.404624	0.559083	0.638467	0.492157	0	0.507875	0.616559	0.631056	0	0.663442	0	0.596208	0.571704
M-06	0.619741	0	0.401853	0.574869	0.593865	0.66053	0.58089	0.622581	0.521755	0.254267	0.509404	0.476177	0.387555	0.42372	0.536605	0.542993	0.739227	0.567699	0.587824	0.568802	0.547873	0.651814	0.560069	0.446751	0.584868	0.541667	0.58497	0.590143	0.565108	0.517863
SDHSE-03	0.538637	0	0.552407	0.601354	0.618874	0.604885	0.603611	0.646526	0.605273	0.535846	0.492176	0.203864	0.56349	0.577107	0.586717	0.514289	0.619873	0.588996	0.576267	0.604059	0.492669	0.538633	0.598111	0.594177	0.603624	0.576047	0.62033	0.535926	0.596389	0.594993
M-07	0.218473	0	0.570742	0.578082	0.542758	0	0.629146	0.717409	0.633007	0.625046	0.469299	0.318257	0.276342	0.536814	0.551685	0.397875	0.450634	0.59989	0.603986	0.595217	0.649175	0.162115	0.549591	0.487353	0.604574	0.610898	0.491353	0.620509	0.600685	0.577115
M-08	0.494233	0	0.351078	0.319354	0.653882	0.546509	0.872998	0.455066	0.566165	0.649669	0.433829	0	0.459397	0.44663	0.605371	0.546442	0.331612	0.234215	0.500561	0.535387	0.604094	0.540412	0.194384	0.272855	0.59313	0.445624	0.55886	0.608451	0.561843	0.361266
M-09	0.32853	0	0.527837	0.571958	0.483891	0.748085	0.689009	0	0.428808	0.64494	0.371296	0	0.240838	0.365003	0.37692	0.535887	0.52289	0.396735	0.399586	0.547987	0	0	0.369578	0.38934	0.515687	0.667168	0.651651	0	0.539127	0.600584
M-10	0.628916	0	0.590093	0.510667	0.496501	0.315191	0.569278	0.557152	0.600631	0	0.628243	0.180883	0.515378	0.617002	0.473857	0.57814	0.673012	0.473866	0.514167	0.595003	0.479616	0.315749	0.613044	0.600441	0.525676	0.371495	0.586857	0	0.507522	0.634736
M-11	0.592055	0	0.550583	0.576768	0.538374	0.514739	0.60093	0.62537	0.580948	0.635044	0.554777	0.27759	0.535717	0.618607	0.554232	0.489848	0.617499	0.619299	0.621185	0.594629	0.605545	0.740958	0.549904	0.510936	0.604365	0.552715	0.614201	0.74307	0.60517	0.629774
M-12	0.568014	0.672246	0.567319	0.62636	0.593418	0.667411	0.527075	0.69395	0.574201	0.677791	0.439079	0.706477	0.389056	0.641826	0.576835	0.604751	0.788956	0.654249	0.697154	0.613622	0.668666	0.571171	0.554021	0.541795	0.629072	0.70496	0.599624	0.673974	0.619707	0.722709
M-13	0	0	0	0.925121	0	0.909598	0.90564	0	0.650566	0.787568	0	0	0	0	0.342482	0.440517	0	0.378633	0	0.477044	0	0	0	0.0765566	0.651854	0	0	0	0.644745	0
M-14	0.506358	0.850238	0.319663	0.56771	0.656494	0.610918	0.528455	0.576067	0.277707	0	0.587908	0	0.569612	0.571025	0.473514	0.475192	0.861877	0.415547	0.634768	0.3488	0.679394	0	0.587269	0.563244	0.602159	0	0.589136	0.256045	0.534423	0.538585
M-15	0	0.817225	0.635421	0	0	0	0	0.591392	0	0	0.558234	0.52172	0.174764	0.410116	0.279753	0	0	0	0	0	0.576293	0	0.273886	0.537328	0.574549	0	0.392265	0	0	0
M-16	0.344505	0.854523	0.639588	0.658117	0.543964	0.554428	0.862201	0	0.652292	0	0.469661	0.605089	0.457405	0.547487	0.494493	0.60403	0.562335	0.22967	0.566131	0.633803	0	0.0905938	0.640375	0.574562	0.608305	0.599227	0.59483	0	0.595791	0.491252
SDHSE-04	0.647191	0.646363	0.580027	0.597941	0.651736	0	0.717519	0.62302	0.781303	0.765447	0.49047	0.522085	0.656644	0.546434	0.619545	0.351873	0.641038	0.68706	0.615244	0.829408	0.631749	0.589585	0.374197	0.572306	0.619976	0.642335	0.6023	0	0.771714	0.648465
M-17	0.589603	0.679193	0.576513	0.543127	0.627596	0.597788	0.601907	0.624761	0.626317	0.573941	0.518896	0.219967	0.567793	0.58672	0.565042	0.570452	0.623328	0.582751	0.58103	0.566054	0.580203	0.625416	0.568226	0.54045	0.548983	0.575366	0.592868	0.648587	0.590516	0.591413
SDHSE-01	0.582095	0.588463	0.571987	0.59214	0.587865	0.570972	0.578122	0.603268	0.501669	0.524238	0.496439	0	0.553811	0.599508	0.578893	0.584601	0.599372	0.599613	0.602637	0.577832	0.477236	0.596528	0.240364	0.570172	0.590043	0.566914	0.583394	0.617724	0.58455	0.58264
M-18	0.581786	0.617125	0.525066	0.594897	0.575222	0.569	0.578619	0.578388	0.495832	0.510306	0.571939	0.587156	0.604523	0.60426	0.565911	0.59448	0.612698	0.606009	0.595967	0.524458	0.618087	0.597931	0.61094	0.573746	0.567376	0.575879	0.555521	0.597085	0.494293	0.50728
M-19	0.612102	0	0.53528	0.532651	0.462152	0.608097	0	0.693147	0.537326	0.604155	0.468566	0	0.387758	0.267861	0.492404	0.467869	0	0.518573	0.191443	0.465228	0.555973	0	0.318895	0.490058	0.484282	0	0.556486	0.585953	0.550478	0.42088
M-20	0.595081	0	0.14295	0.542091	0.795575	0.589917	0	0.85226	0.547318	0	0.465258	0	0	0	0.535293	0.577565	0	0.605546	0	0	0.523652	0.474721	0	0.658043	0.325083	0.500402	0.680949	0	0	0.546492
M-21	0.556362	0.6568	0.533831	0.532816	0.51668	0.615976	0.568164	0.65102	0.606669	0.602711	0.551222	0	0.43258	0.618561	0.516464	0.541285	0.539355	0.577449	0.539601	0.639284	0.275918	0.539965	0.539262	0.586175	0.620611	0.539433	0.651707	0.544073	0.588484	0.662313
M-22	0	0	0.638108	0.499548	0.496629	0.611466	0.562062	0.559443	0.508981	0.457851	0.404887	0	0.35337	0.509839	0.531238	0.362836	0.325083	0.550742	0.546473	0.490586	0.162541	0	0.27468	0.416442	0.56706	0.522658	0.553916	0.483244	0.588531	0.429555
M-23	0.64916	0.575999	0.180524	0.499851	0	0.547007	0.549522	0.197677	0.475404	0.529175	0.575293	0	0.305343	0.453575	0.146776	0.326246	0	0.493221	0.539267	0.463672	0.6473	0.511779	0.1807	0.557454	0.275511	0.155269	0.294198	0.613935	0.487282	0.511455
M-24	0.68341	0	0	0	0.945309	0	0	0	0.795736	0	0.371218	0	0	0.655482	0	0.638765	0	0	0	0	0.556134	0.644614	0	0.562759	0	0.655482	0	0	0.64694	0.621326
M-25	0.635541	0	0.566059	0.568239	0.672843	0.50445	0.684162	0	0.563224	0.438383	0.509269	0.640197	0.44181	0.430538	0.357252	0.625763	0	0.427342	0.490046	0.561231	0.550837	0	0.327052	0.341274	0.352311	0.757707	0.370319	0.656895	0.621187	0.513663
M-26	0.647642	0	0	0	0	0	0	0	0.922134	0	0.581227	0	0.337775	0	0	0	0	0	0.450561	0.655482	0.652953	0	0.557035	0.23171	0	0	0	0	0	0.572422
M-27	0.473597	0	0.649376	0.592416	0.513526	0	0.539965	0.500402	0.650319	0.553694	0.269131	0	0.755525	0.34154	0.601895	0.65859	0.63342	0.494702	0.342609	0.710989	0.293686	0.621343	0.469078	0.599302	0.658557	0.562335	0.740737	0.257413	0.533833	0.54634
M-28	0	0	0.655207	0.593893	0.885488	0	0	0	0	0	0.562076	0	0.344681	0.359581	0.760629	0	0	0	0	0	0	0	0.689009	0.623919	0.583839	0	0.771366	0	0.690923	0.454422
M-29	0.655482	0	0.634692	0.665624	0.630002	0.598993	0.572882	0	0.635938	0	0.511158	0	0.591011	0.467137	0.304636	0.596168	0	0	0.683873	0.580053	0	0	0.538994	0.486562	0.690829	0.649159	0.616818	0	0.606924	0.588776
M-30	0.591715	0.636514	0.707504	0.653089	0.620431	0.62973	0.686168	0.912277	0.63134	0.42914	0.438006	0	0.556873	0.594268	0.604066	0.598414	0	0.635443	0.742978	0.670046	0.65391	0.551702	0.457131	0.568191	0.738849	0.663887	0.635414	0.539956	0.412513	0.263329
M-31	0.554427	0	0.607935	0.61546	0.495785	0.538414	0.362091	0.633173	0.52056	0.357692	0.376284	0	0.404034	0.48705	0.633598	0.64069	0.238342	0.62699	0.575605	0.621216	0.207338	0.63958	0.560189	0.605617	0.610753	0.578632	0.530508	0.685801	0.491966	0.606129
M-32	0.614261	0.580672	0.570115	0.590832	0.689742	0.663015	0	0.701043	0.467505	0	0.38299	0.500402	0.585239	0.613881	0.604864	0.653289	0	0.606302	0.596756	0.622076	0.510155	0	0.589555	0.53306	0.673576	0.641055	0.669566	0.655535	0.603637	0.736226
SDHSE-02	0.581603	0.185767	0.540514	0.553304	0.539202	0.492207	0.693147	0.673012	0.566729	0.481835	0.506272	0.556611	0.351753	0.596746	0.57319	0.537273	0.403677	0.546631	0.629889	0.421215	0.564682	0.458544	0.627052	0.448821	0.540213	0.543091	0.598908	0.443743	0.554648	0.52643
SDHSE-05	0.581017	0.566976	0.572643	0.572654	0.549962	0.565722	0.563922	0.624545	0.592006	0.572075	0.497231	0.447284	0.421426	0.572075	0.59971	0.553375	0.566792	0.576994	0.578667	0.58108	0.463491	0.378895	0.545785	0.520191	0.598108	0.559772	0.591806	0.544278	0.592769	0.489563
M-33	0.592282	0.803594	0.587229	0.583171	0.596751	0.607907	0.638239	0.541303	0.603209	0.460351	0.486578	0.316095	0.410131	0.512327	0.504264	0.530948	0.451817	0.533449	0.565332	0.470294	0.524815	0.289226	0.51914	0.523088	0.509643	0.481242	0.527672	0.474188	0.580824	0.466886
M-34	0.581794	0	0.629807	0.610136	0.640283	0.553521	0.912852	0	0.563065	0	0.208079	0.406318	0.449989	0.6335	0.608549	0	0.262741	0.802958	0.573716	0.606627	0.632212	0	0.462479	0.566611	0.594478	0.612982	0.613102	0.549805	0.561959	0.659864
M-35	0.580304	0.55973	0.595337	0.568694	0.537659	0.505648	0.599561	0.590036	0.609862	0.556409	0.361133	0.345648	0.316407	0.56957	0.609374	0.583043	0.553798	0.595894	0.601704	0.603892	0.545646	0	0.486703	0.523997	0.555069	0.584553	0.588303	0.602993	0.61223	0.603538
M-36	0.36512	0.597739	0.606135	0.61165	0.582535	0.582138	0.561014	0.62744	0.589594	0.61695	0.564622	0.599608	0.609722	0.603527	0.472354	0.51838	0.5781	0.553957	0.548746	0.601831	0.527701	0.596369	0.597824	1.02965	0.593571	0.578024	0.597659	0.613172	0.605481	0.575621
M-37	0.531665	0.396508	0	0	0	0	0.65833	0	0	0.370257	0.478761	0.693147	0	0	0.442155	0.558752	0	0	0	0	0.555971	0.280225	0	0	0.631222	0	0	0	0	0
M-38	0.173077	0.709597	0.550998	0.521049	0.555687	0	0.526914	0.546978	0.501818	0.568817	0.444335	0.559775	0.203324	0.0380526	0.595605	0.345999	0.515312	0.278195	0.543694	0.560165	0.18027	0	0.443031	0.526306	0.477472	0.305464	0.55499	0.408087	0.605254	0.554288
M-39	0.644036	0.851196	0	0.673012	0.619912	0	0.874814	0	0	0	0.497471	0	0.0603434	0	0.596786	0	0	0	0	0	0.666163	0	0	0	0.551456	0	0	0	0.758465	0
M-40	0.231049	0.530286	0.5509	0.590962	0.57308	0.522619	0.59879	0.583369	0.594568	0.559723	0.338184	0.197941	0.444836	0.56023	0.57902	0.574144	0.601337	0.590208	0.562088	0.57956	0.350061	0.506406	0.557423	0.552475	0.578132	0.596712	0.596935	0.582772	0.600467	0.553478
M-41	0.633324	0	0.691494	0	0.62708	0.475539	0.618729	0.788536	0.596173	0.544214	0.0806997	0	0.378163	0.428636	0	0.704601	0.652836	0.566607	0.51011	0.613678	0.693147	0	0	0.674274	0.620996	0.495303	0.608049	0.377392	0.510745	0.615778
M-42	0.618529	0.631142	0.6381	0.635893	0.638262	0.649614	0.656792	0.608372	0.684446	0.450341	0.573055	0.608481	0.591561	0.590374	0.625273	0.630186	0.627148	0.6227	0.63088	0.596312	0.6207	0.617741	0.620967	0.612644	0.621139	0.627129	0.630145	0.649943	0.634675	0.581857
M-43	0.603371	0.591692	0.599137	0.5882	0.589384	0	0.631139	0.693147	0	0.474139	0.569755	0.560843	0.596131	0.571	0.424955	0.500402	0.481187	0.68101	0.396128	0	0.528888	0.513604	0.574466	0.607288	0.621343	0.531042	0.605917	0.693147	0	0
M-44	0.569521	0	0.583411	0.547482	0.577089	0.500402	0.700986	0.628638	0.622139	0.439504	0.596061	0.196519	0.488395	0.486473	0.633136	0.530213	0	0.596935	0.304636	0.601348	0.675785	0	0.527831	0.588345	0.595138	0.500479	0.577455	0.497399	0.562078	0.426501
SDHSE-08	0.611972	0.667961	0.568438	0.679382	0.664543	0.525662	0.555542	0.683221	0.546768	0.69702	0.562262	0.210265	0.490821	0.618656	0.611676	0.570817	0	0.689009	0.526286	0.604713	0.578893	0.68697	0.605747	0.538345	0.628656	0.531088	0.640985	0.768636	0.576796	0.287423
M-45	0.626943	0	0.606174	0.873982	0.81189	0.90348	0	0	0.748633	0.794592	0.637942	0.0550202	0.57733	0.614887	0.604738	0.64868	0.625385	0	0.631968	0.679985	0	0	0.709504	0.687508	0.556154	0.377666	0.538873	0.766489	0.584814	0.360508
M-46	0.642774	0.909079	0.656955	0.497593	0	0	0	0.644974	0	0	0.756874	0.435924	0.586825	0.614553	0	0.690092	0	0	0	0	0.581485	0.605712	0.642843	0.53861	0.623837	0	0.667946	0	0.475692	0
M-47	0.611664	0	0.617378	0.653572	0.557035	0	0	0.757725	0	0	0.506173	0.26655	0.569571	0.680137	0	0.39785	0	0	0.536485	0	0.57616	0.313765	0.554946	0.31493	0.600069	0	0.452702	0	0.629479	0
M-48	0.617372	0.758687	0.369063	0.462198	0.598242	0.225867	0.559669	0.600134	0.620945	0.464192	0.465812	0.517725	0.495831	0.598579	0.478794	0.511747	0.595173	0.479841	0.637256	0.625122	0.0650166	0.260219	0.423979	0.557197	0.52322	0.542182	0.593194	0.593558	0.491705	0.642049
M-49	0	0	0.644707	0.590405	0	0	0.627065	0.501482	0.792639	0.670599	0	0.634345	0.358127	0.237863	0.2212	0	0.662507	0.784271	0.673012	0.583116	0	0	0.572864	0.0410103	0.55406	0.595949	0.547516	0.267309	0.390809	0.574181
M-50	0	0	0	0	0	0	0.832671	0.941044	0.685721	0.889705	0.666	0.503564	0	0	0	0	0	0	0.624357	0.689009	0	0	0	0	0	0	0.723047	0.507915	1.16405	0
M-51	0.50464	0	0.447928	0.5312	0.555732	0.405332	0.619882	0.623981	0.653759	0.543031	0.45952	0.495067	0	0.514984	0.594243	0.442312	0	0.633805	0.60227	0.485087	0.552498	0	0.577928	0.434696	0.541166	0.612183	0.593782	0.617834	0.621109	0.0220572
SDHSE-10	0.596981	0.586653	0.57389	0.567204	0.593031	0.589676	0.598234	0.523562	0.596731	0.583782	0.567913	0.51874	0.547529	0.586651	0.508641	0.59598	0.610704	0.595002	0.59126	0.59006	0.618105	0.575792	0.515776	0.538415	0.552039	0.595282	0.556289	0.605201	0.589556	0.601256
M-52	0.501252	0.767176	0.347441	0.359056	0.62214	0.514082	0.59993	0.472214	0.545666	0.599745	0.265522	0.244386	0.128241	0.381776	0.0448434	0.54298	0.608196	0.538592	0.568308	0.534378	0.730611	0.491103	0.398445	0.325083	0.311011	0.620776	0.575646	0.570643	0.638139	0.549498
SDHSE-06	0.633063	0.670013	0.635532	0.591884	0.637614	0.58802	0.575016	0.6307	0.605851	0.699254	0.58539	0.533271	0.625192	0.623212	0.636944	0.588432	0.642953	0.63247	0.62713	0.597258	0.682526	0.622333	0.492079	0.51401	0.593925	0.635517	0.61403	0.562883	0.640707	0.61406
M-53	0.447026	0	0.493433	0.51175	0.561569	0.679724	0.621087	0.525326	0.650269	0.5268	0.424356	0.0338485	0.682501	0.593206	0.62195	0.583694	0.620469	0.642227	0.684377	0.61533	0	0	0	0.606692	0.677301	0.536143	0.502587	0.633602	0.64542	0.659652
M-54	0	0	0	0.547418	0.588896	1.0889	0.627682	0.556393	0.577942	0.462575	0	0	0	0.416491	0.579348	0.571829	0.592916	0.673012	0.0861262	0.357541	0	0	0	0.431078	0	0	0.537796	0.567278	0.588357	0
M-55	0.610501	0	0.624958	0.524969	0.611623	0.518099	0.529065	0.478022	0.550295	0.556948	0.433276	0.0192914	0.472999	0.351584	0	0.371948	0	0.616693	0.447069	0.492232	0.733426	0	0.565971	0	0.60601	0.307544	0.395215	0.227676	0.495817	0.536266
M-56	0.46116	0	0.656377	0.606874	0.536858	0.155345	0.596065	0.645042	0.748977	0.596701	0.189744	0.385481	0.577713	0.599231	0.603619	0.528757	0.69117	0.606091	0.598871	0.623136	0.654016	0	0.427534	0.506948	0.57694	0.492537	0.617048	0.419874	0.603444	0.668511
SDHSE-07	0.430198	0.705079	0.837493	0.647451	0.655866	0.819106	0.623481	0.561606	0.524356	0.787719	0.503985	0	0.572248	0.593028	0.607201	0.585373	0	0.71276	0.566891	0.632172	0.616243	0	0.579109	0.341383	0.576977	0.550095	0.549538	0	0.605998	0.710365
M-57	0.58788	0.562417	0.358088	0.410541	0.582226	0.37355	0.450271	0.632119	0.427967	0.426009	0.361161	0.339772	0.444188	0.38289	0.548269	0.364516	0.108361	0.427048	0.522969	0.482306	0.639189	0	0.521949	0.322964	0.512047	0.495354	0.455419	0.470303	0.581436	0.485023
M-58	0.483641	0.938082	0.421574	0.41573	0.607886	0.727889	0.559947	0.636514	0.704132	0.379836	0.21774	0.32891	0.364363	0.214016	0.588084	0.47869	0.452898	0.4977	0.6369	0.553293	0.441794	0.251948	0.574539	0.572241	0.551753	0.704839	0.633405	0.557814	0.570988	0.576413
SDHSE-11	0.639729	0.629217	0.630416	0.590167	0.652502	0.608293	0.702588	0.669477	0.638383	0.760448	0.552728	0.247655	0.713259	0.581695	0.659	0.559342	0.680223	0.643464	0.67633	0.635248	0.580331	0.692452	0.58925	0.555537	0.609621	0.683975	0.560905	0.719274	0.624441	0.55958
M-59	0.591335	0.973771	0.603302	0.423858	0.412498	0.395543	0.529841	0.581541	0.570321	0.273232	0.393757	0.221746	0.616253	0.510983	0.607973	0.530612	0.399025	0.468446	0.478258	0.478815	0.503217	0.654527	0.596274	0.607182	0.593801	0.495674	0.59113	0.505353	0.371796	0.348832
M-60	0.592575	0.577273	0.52346	0.49098	0.573532	0.601508	0.667641	0.692596	0.591999	0.595423	0.470641	0.327721	0.560254	0.55023	0.585663	0.582335	0.681024	0.651887	0.56618	0.675196	0.52004	0.575828	0.60388	0.565479	0.534722	0.393201	0.676884	0.741951	0.625239	0.460228
M-61	0.677297	0	0.65857	0.546423	0.629043	0.894984	0.787454	0.723262	0	0	0.546717	0	0.409842	0.666108	0	0.533788	0.69735	0	0	0.732963	0.680522	0	0.658396	0.678433	0.676829	0	0.673012	0.59827	0.436808	0.680936
SDHSE-09	0.66598	0.0257858	0.61443	0.865226	0.673012	0.676281	0	0.900204	0.686411	0	0.43433	0.380508	0.582412	0.580786	0.522519	0.630001	0.869947	0.279162	0.661325	0.515154	0.589269	0	0.591289	0.56698	0.644004	0.673012	0.742094	0	0.667279	0.647607
M-62	0.614164	0.657371	0.60683	0	0	0.682358	0.673773	0.678765	0	0.733854	0.342404	0.60235	0.273669	0.68051	0	0.584689	0.64138	0	0.143418	0.500402	0.498043	0.611076	0.878545	0	0.673012	0.678851	0.653526	0	0	0.523938
M-63	0.231049	0.325083	0.693666	0.703391	0	0.872337	0.657256	0.736	0.655482	0.487271	0.231049	0.325083	0.655482	0.943348	0.376338	0.294989	0.646359	0.601991	0.611352	0	0	0.387788	0.710897	0	0.592117	0	0.614219	0.612229	0	0.533244
M-64	0.717412	0.658091	0.717872	0.610291	0.627979	0	0.574756	0.956816	0	0.560087	0.566861	0	0.614761	0.390566	0.620988	0.650639	0.634648	0.571222	0.578226	0	0.291201	0.616976	0.458644	0	0.627358	0.549147	0.623109	0.680592	0	0.657799
M-65	0	0	0.617176	0.598569	0.610696	0.598229	0.639255	0.628949	0.637645	0	0.485855	0.673012	0.555821	0.581405	0.608714	0.46409	0.629869	0.622565	0.626003	0.627742	0	0	0.335066	0.496911	0.600522	0.625656	0.641197	0.508263	0.625127	0.626937
M-66	0	0	0	0	0.575453	0	0.62087	0	0.620627	0	0	0	0	0	0.267224	0	0	0	0	0	0	0	0.522033	0	0.569016	0	0	0	0.641164	0
M-67	0.685822	0.664831	0.776757	0.652549	0.591311	0.562057	0.403976	0.56125	0.520307	0.501121	0.757559	0.560789	0.724659	0.619952	0.836996	0.749483	0.496476	0.602694	0.456735	0.539484	0.635086	0.627363	0.530342	0.752486	0.776333	0.72838	0.581918	0.287466	0.553527	0.39079
M-68	0.716892	0.631856	0	0	0.444908	0	0.29699	0	0	0.655565	0.748236	0	0.546404	0.375595	0	0	0.652967	0	0.573081	0.616839	0.648352	0.673012	0.500402	0	0.432904	0	0	0.702533	0.633981	0.611093
M-69	0.572897	0.561437	0	0.547834	0	0	0.58555	0.724693	0	0	0.594371	0.366842	0	0	0	0	0	0	0	0	0.618249	0.58524	0	0.579915	0.486913	0	0	0	0	0
M-70	0.547162	0.528533	0.660846	0.602936	0.532296	0.904034	0.606674	0.622314	0.558597	0.582558	0	0	0	0.518178	0	0.500402	0.5737	0.897946	0.617034	0.573507	0	0	0	0	0	0.558095	0.596939	0.49673	0.527542	0.555585
