## Supplemental Table S8 for "High proportions of single-nucleotide variations associated with multidrug resistance in swine gut microbial populations"

### Sheet: Table_S8
Categories		Gene(s)	β-lactam	Bacitracin	Fluoroquinolone	Glycylcycline	Sulfonamide	Tetracycline	Quinolone	Chloramphenicol	Pleuromutilin	Aminoglycoside	Nitroquinoline	Sum Antibiotic Resistant Classes
Efflux	ABC	yadH and yadG												0*. .
		mdlB			Yes			Yes						2
	DMT	rhaT												0*. .
	MATE	mepA				Yes		Yes						2
	MFS	norB						Yes	Yes					2
		tetA						Yes						1
		emrA, emrA, and tolC											Yes	1
	RND	acrA, acrB, and tolC	Yes		Yes	Yes		Yes		Yes	Yes			6
	SMR	emrE						Yes				Yes		2
Others	AMP	ftsI	Yes		Yes		Yes	Yes						4
		uppP		Yes										1
	β-lactamase	penP	Yes											1
		ampC	Yes											1
	β-lactamase regulator	ampD	Yes											1
		mecR1	Yes											1
	PBP	mrcA	Yes											1
		mrcB	Yes											1
	Unknown	tetD						Yes						1
*Efflux genes with 0 resistance classes have demonstrated drug efflux, but not antibiotic efflux directly
